# Craniofacial heterochrony in marsupials involves dynamic changes to cellular and molecular mechanisms underlying neural crest migration

**DOI:** 10.1101/2025.09.23.678178

**Authors:** Axel H Newton, Ella R Farley, Andrew T Major, Jennifer C Hutchison, Ben M Lawrence, Yoshio Wakamatsu, Karen E Sears, Marilyn B Renfree, Aidan M C Couzens, Geoff Shaw, Sara Ord, Richard A Schneider, Andrew J Pask

## Abstract

The neural crest is a vertebrate innovation central to craniofacial development and evolution. While the gene regulatory networks guiding neural crest development are well characterized, the mechanisms generating species-specific craniofacial diversity remain poorly understood. Marsupials provide a unique model for studying neural crest plasticity, having evolved accelerated patterns of craniofacial development. This adaptation arises because marsupials are born altricial after a short gestation yet require well-developed mouthparts to attach to a teat and continue development in the pouch. However, how marsupials achieve this heterochronic shift in neural crest development is largely unknown. Here we investigate the cellular and molecular mechanisms underlying their distinct heterochrony across three marsupial species, with mouse and chicken as comparators. We reveal that marsupials produce dense pre-migratory aggregates of neural crest cells at the borders of a still-flat, pre-neurulation embryo, which emigrate as cohesive, E-cadherin-positive, vimentin-negative epithelial-like sheets, potentially facilitating rapid establishment of the facial prominences. Re-analysis of published marsupial single-cell data further suggests that the mesenchymal transcriptional programme is deployed after delamination and migration. These cellular behaviours have not been described in other amniotes, instead resembling patterns in anamniotes which similarly exhibit accelerated craniofacial development to support early feeding. Marsupials thus appear to have evolved a similar mechanism of neural crest migration to facilitate their developmental heterochrony. These findings suggest that vertebrate neural crest migration may be shaped by life history as well as phylogeny, providing new perspectives on neural crest plasticity and the developmental mechanisms driving craniofacial diversity.

**Significance statement:** Newborn marsupials resemble embryos, yet must crawl unaided to the teat and suckle within minutes of birth. This demands a functional face far earlier than in other mammals. We find that the cells that build that face, the cranial neural crest, behave unlike those of any other amniote examined: they gather into dense clusters at the edges of a still-flat embryo and leave as cohesive sheets that retain their attachments to one another, rather than dispersing as single cells as they do in mice and chickens. Frogs and fishes, which also feed at an immature stage, do much the same. How neural crest cells migrate therefore appears to track the demands of life history, not ancestry alone.
