## Supplementary material for "Craniofacial heterochrony in marsupials involves dynamic changes to cellular and molecular mechanisms underlying neural crest migration": Table S1

### Sheet: Table S2
Class	Order / higher taxon	Species	Common name	Body region studied	Pre-migratory aggregates	Migration mode	Basis of scoring	Observations	Method of investigation	Life history	Reference(s)	DOI(s)
Mammalia	Marsupialia; Dasyuromorphia	Sminthopsis crassicaudata	Fat-tailed dunnart	Cranial	Present	Collective sheet	This study	Forms pre-migratory aggregates at the neural plate border and emigrates as E-cadherin-positive sheets	Wholemount and section histology	Altricial (G1)	This study
Mammalia	Marsupialia; Dasyuromorphia	Dasyurus viverrinus	Eastern quoll	Cranial	Present	Collective sheet	Reinterpretation of published images (this study)	Aggregates and sheet-like migration in Hill & Watson's illustrations	Historical illustrations	Altricial (G1)	Smith, K.K., 2020. J. P. Hill and Katherine Watson's studies of the neural crest in marsupials. Journal of Morphology, 281(12), pp.1567-1587.	10.1002/jmor.21270
Mammalia	Marsupialia; Peramelemorphia	Isoodon obesulus (as Perameles obesula)	Southern brown bandicoot	Cranial	Present	Collective sheet	Reinterpretation of published images (this study)	Aggregates and sheet-like migration in Hill & Watson's illustrations	Historical illustrations	Altricial (G2)	Smith, K.K., 2020. J. P. Hill and Katherine Watson's studies of the neural crest in marsupials. Journal of Morphology, 281(12), pp.1567-1587.	10.1002/jmor.21270
Mammalia	Marsupialia; Diprotodontia	Petrogale penicillata	Brush-tailed rock-wallaby	Cranial	Present	Collective sheet	Reinterpretation of published images (this study)	Aggregates and sheet-like migration in Hill & Watson's illustrations	Historical illustrations	Altricial (G3)	Smith, K.K., 2020. J. P. Hill and Katherine Watson's studies of the neural crest in marsupials. Journal of Morphology, 281(12), pp.1567-1587.	10.1002/jmor.21270
Mammalia	Marsupialia; Diprotodontia	Notamacropus (Macropus) eugenii	Tammar wallaby	Cranial	Present	Collective sheet	This study	Aggregates and sheet-like migration	Wholemount and section histology	Altricial (G3)	This study
Mammalia	Marsupialia; Didelphimorphia	Monodelphis domestica	Grey short-tailed opossum	Cranial	Present	Collective sheet	This study	Aggregates and sheet-like migration; heterochronic SOX9	Wholemount and section histology	Altricial (G2)	This study; Wakamatsu, Y., Nomura, T., Osumi, N. & Suzuki, K., 2014. Comparative gene expression analyses reveal heterochrony for Sox9 expression in the cranial neural crest during marsupial development. Evolution & Development, 16(4), pp.197-206.	10.1111/ede.12083
Mammalia	Eutheria; Primates	Homo sapiens	Human	Cranial	Absent	Semi-collective / clumped streams	Reinterpretation of published images (this study)	No obvious pre-migratory aggregates, but cells appear to migrate somewhat as a clump	Section histology	Intermediate	Betters, E., Liu, Y., Kjaeldgaard, A., Sundstrom, E. & Garcia-Castro, M.I., 2010. Analysis of early human neural crest development. Developmental Biology, 344, pp.578-592.	10.1016/j.ydbio.2010.05.012
Mammalia	Eutheria; Primates	Macaca fascicularis	Crab-eating macaque	Cranial	Absent	Semi-collective / clumped streams	Reinterpretation of published images (this study)	Mostly non-collective, possibly semi-collective; no pre-migratory aggregates	Wholemount, section histology	Intermediate	Zhai, J. et al., 2023. Neurulation of the cynomolgus monkey embryo achieved from 3D blastocyst culture. Cell, 186(10), pp.2078-2091.e18.	10.1016/j.cell.2023.04.019
Mammalia	Eutheria; Rodentia	Mus musculus	Mouse	Cranial	Absent	Semi-collective / clumped streams	Reinterpretation of published images (this study)	No obvious pre-migratory aggregates, but migrating streams appear mostly clumped together	Wholemount and section histology, live imaging	Intermediate	Trainor, P.A., 2005. Specification of neural crest cell formation and migration in mouse embryos. Seminars in Cell and Developmental Biology, 16(6), pp.683-693.; Nichols, D.H., 1986. Formation and distribution of neural crest mesenchyme to the first pharyngeal arch region of the mouse embryo. American Journal of Anatomy, 176(2), pp.221-231.	10.1016/j.semcdb.2005.06.007; 10.1002/aja.1001760210
Mammalia	Eutheria; Rodentia	Rattus norvegicus	Rat	Cranial	Present (small)	Not scored	Reinterpretation of published images (this study)	Appears to form a small aggregate that bulges out, although cells are well spaced within it; insufficient information to determine migratory mode	SEM, section histology	Intermediate	Tan, S.S. & Morriss-Kay, G., 1985. The development and distribution of the cranial neural crest in the rat embryo. Cell and Tissue Research, 240, pp.403-416.	10.1007/BF00222353
Mammalia	Eutheria; Lagomorpha	Oryctolagus cuniculus	New Zealand White rabbit	Cranial	Absent	Chain or individual	Reinterpretation of published images (this study)	Appears to be chain/individual migration; little evidence of a pre-migratory aggregate	Wholemount and section histology	Intermediate	Betters, E., Charney, R.M. & Garcia-Castro, M.I., 2018. Early specification and development of rabbit neural crest cells. Developmental Biology, 444, pp.S181-S192.	10.1016/j.ydbio.2018.06.012
Mammalia	Eutheria; Artiodactyla	Sus scrofa domesticus	Landrace pig	Cranial	Absent	Not scored	Reinterpretation of published images (this study)	No aggregate apparent; no information on migration available	Section histology	Precocial	Hyttel, P., Kamstrup, K.M. & Hyldig, S., 2011. Hatching into fetal life in the pig. Acta Scientiae Veterinariae, 39(1), pp.s203-s221.	Corpus ID (54530809)
Mammalia	Monotremata; Tachyglossidae	Tachyglossus aculeatus	Short-beaked echidna	Cranial	Present (large)	Collective sheet	Reinterpretation of published images (this study)	Very large pre-migratory aggregates described as 'bulging' that appear to migrate as a large collective mass; termed 'trigeminal ganglionic proliferation' in older literature	Historical drawings	Altricial (hatchling; less altricial than marsupials)	Werneburg, I. & Sanchez-Villagra, M.R., 2011. The early development of the echidna, Tachyglossus aculeatus (Mammalia: Monotremata), and patterns of mammalian development. Acta Zoologica, 92, pp.75-88.	10.1111/j.1463-6395.2009.00447.x
Mammalia	Monotremata; Ornithorhynchidae	Ornithorhynchus anatinus	Platypus	Cranial	Present (large)	Collective sheet	Reinterpretation of published images (this study)	Similar in appearance to echidna	Historical drawings, section histology, wholemount photographs	Altricial (hatchling; less altricial than marsupials)	Hughes, R.L. & Hall, L.S., 1998. Early development and embryology of the platypus. Philosophical Transactions of the Royal Society B, 353, pp.1101-1114.; Wilson, J.T. & Hill, J.P., 1908. Observations on the development of Ornithorhynchus. Philosophical Transactions of the Royal Society of London B, 199, pp.31-168.	10.1098/rstb.1998.0269; 10.1098/rstb.1908.0002
Aves	Galliformes	Gallus gallus	Chicken	Cranial	Present (small)	Chain or individual	Original authors' description	Forms pre-migratory aggregates, but cells mesenchymalise and migrate individually in chains	Wholemount and section histology, live imaging	Precocial	Monroy, B.Y. et al., 2022. Expression atlas of avian neural crest proteins: neurulation to migration. Developmental Biology, 483, pp.39-57.	10.1016/j.ydbio.2021.12.018
Aves	Galliformes	Pavo cristatus	Indian peafowl	Cranial	Present (small)	Chain or individual	Original authors' description	Forms pre-migratory aggregates, but cells mesenchymalise and migrate individually in chains	Wholemount and section histology	Precocial	Monroy, B.Y. et al., 2022. Expression atlas of avian neural crest proteins: neurulation to migration. Developmental Biology, 483, pp.39-57.	10.1016/j.ydbio.2021.12.018
Aves	Galliformes	Coturnix coturnix	Common quail	Cranial	Present (small)	Chain or individual	Original authors' description	Forms pre-migratory aggregates, but cells mesenchymalise and migrate individually in chains	Wholemount and section histology	Precocial, but more altricial than other birds	Fish, J.L., Sklar, R.S., Woronowicz, K.C. & Schneider, R.A., 2014. Multiple developmental mechanisms regulate species-specific jaw size. Development, 141(3), pp.674-684.	10.1242/dev.100107
Aves	Anseriformes	Anas platyrhynchos	Mallard / domestic duck	Cranial	Present (small)	Chain or individual	Original authors' description	Forms pre-migratory aggregates, but cells mesenchymalise and migrate individually in chains	Transplantation, wholemount, section histology	Precocial	Fish, J.L., Sklar, R.S., Woronowicz, K.C. & Schneider, R.A., 2014. Multiple developmental mechanisms regulate species-specific jaw size. Development, 141(3), pp.674-684.	10.1242/dev.100107
Aves	Struthioniformes	Struthio camelus	Ostrich	Cranial	Cannot be determined	Chain or individual	Reinterpretation of published images (this study)	Chain migration; presence/absence of aggregates cannot be determined without section histology	Wholemount	Precocial	Kundrat, M., 2009. Heterochronic shift between early organogenesis and migration of cephalic neural crest cells in two divergent evolutionary phenotypes of archosaurs: crocodile and ostrich. Evolution & Development, 11(5), pp.535-546.	10.1111/j.1525-142X.2009.00352.x
Reptilia	Squamata	Chamaeleo calyptratus	Veiled chameleon	Cranial	Cannot be determined	Semi-collective / clumped streams	Reinterpretation of published images (this study)	Semi-collective migration; presence/absence of aggregates cannot be determined without section histology	Wholemount	Precocial	Diaz, R.E., Shylo, N.A., Roellig, D., Bronner, M. & Trainor, P.A., 2019. Filling in the phylogenetic gaps: induction, migration, and differentiation of neural crest cells in a squamate reptile, the veiled chameleon (Chamaeleo calyptratus). Developmental Dynamics, 248, pp.709-727.	10.1002/dvdy.38
Reptilia	Squamata	Lampropeltis californiae (as L. getula californiae)	California kingsnake	Trunk	Cannot be determined	Chain or individual	Reinterpretation of published images (this study)	Appears to show chain migration, although difficult to determine at the late stage available	Wholemount	Precocial	Reyes, M., Zandberg, K., Desmawati, I. et al., 2010. Emergence and migration of trunk neural crest cells in a snake, the California kingsnake (Lampropeltis getula californiae). BMC Developmental Biology, 10, 52.	10.1186/1471-213X-10-52
Reptilia	Squamata	Podarcis muralis	Common wall lizard	Cranial	Cannot be determined	Chain or individual	Reinterpretation of published images (this study)	Appears to show chain migration, although difficult to determine at the late stage available	Wholemount	Precocial	Pranter, P. & Feiner, N., 2024. Spatiotemporal distribution of neural crest cells in the common wall lizard Podarcis muralis. bioRxiv.	10.1101/2024.05.24.595691
Reptilia	Testudines	Trachemys scripta	Red-eared slider	Trunk	Cannot be determined	Chain or individual	Reinterpretation of published images (this study)	Chain migration; presence/absence of aggregates cannot be determined without section histology	Wholemount	Precocial	Goldberg, S. et al., 2020. The development of the trunk neural crest in the turtle Trachemys scripta. Developmental Dynamics, 249(1), pp.125-140.	10.1002/dvdy.119
Reptilia	Crocodilia	Crocodylus niloticus	Nile crocodile	Cranial	Present (very small)	Semi-collective / clumped streams	Reinterpretation of published images (this study)	Wholemounts appear collective while section histology appears more chain-like; may form very small aggregates	Wholemount, section histology	Precocial	Kundrat, M., 2008. HNK-1 immunoreactivity during early morphogenesis of the head region in a nonmodel vertebrate, crocodile embryo. Naturwissenschaften, 95, pp.1063-1072.; Kundrat, M., 2009. Heterochronic shift ... crocodile and ostrich. Evolution & Development, 11(5), pp.535-546.	10.1007/s00114-008-0426-4; 10.1111/j.1525-142X.2009.00352.x
Amphibia	Anura	Xenopus laevis	African clawed frog	Cranial	Present	Collective sheet	Original authors' description	Collective migration with pre-migratory 'bulging cells' and dense streams rather than individual cells	Wholemount, section histology, SEM, transplantation	Altricial (larval)	Aguero, T.H. et al., 2012. Dev. Biol. 364(2), pp.99-113.; Lee, Y.H. et al., 2004. Dev. Biol. 275(1), pp.93-103.; Mayor, R., Morgan, R. & Sargent, M.G., 1995. Development 121, pp.767-777.; Nie, S., Kee, Y. & Bronner-Fraser, M., 2009. Dev. Biol. 335(1), pp.132-142.; Sadaghiani, B. & Thiebaud, C.H., 1987. Dev. Biol. 124, pp.91-110.	10.1016/j.ydbio.2012.01.020; 10.1016/j.ydbio.2004.07.036; 10.1242/dev.121.3.767; 10.1016/j.ydbio.2009.08.018; 10.1016/0012-1606(87)90287-4; 10.1016/0012-1606(87)90463-5
Amphibia	Anura	Eleutherodactylus coqui	Common coqui	Cranial	Cannot be determined	Collective sheet	Original authors' description	Collective migration; presence/absence of aggregates cannot be determined	Wholemount, section histology	Precocial - direct developer, bypasses tadpole stage	Olsson, L., Moury, J.D., Carl, T.F., Hastad, O. & Hanken, J., 2002. Cranial neural crest-cell migration in the direct-developing frog, Eleutherodactylus coqui. Zoology, 105(1), pp.3-13.	10.1078/0944-2006-00051
Amphibia	Anura	Bombina orientalis	Oriental fire-bellied toad	Cranial	Cannot be determined	Collective sheet	Original authors' description	Collective migration; presence/absence of aggregates cannot be determined	SEM, DiI	Altricial (larval)	Olsson, L. & Hanken, J., 1996. Cranial neural-crest migration and chondrogenic fate in the oriental fire-bellied toad Bombina orientalis. Journal of Morphology, 229, pp.105-120.	10.1002/jmor.21138
Amphibia	Urodela	Ambystoma mexicanum	Axolotl	Cranial	Present	Collective sheet	Reinterpretation of published images (this study)	SEM suggests a pre-migratory aggregate that then migrates collectively; aggregates are not obvious in transverse sections	Wholemount, section histology, SEM	Altricial (larval)	Cerny, R. et al., 2004. Dev. Biol. 266(2), pp.252-269.; Moury, J.D. & Jacobson, A.G., 1990. Dev. Biol. 141(2), pp.243-253.; Spieth, J. & Keller, R.E., 1984. J. Exp. Zool. 229(1), pp.112-121.; Falck, P., Hanken, J. & Olsson, L., 2002. Zoology. 105(3), pp.195-202.	10.1016/j.ydbio.2003.09.039; 10.1016/0012-1606(90)90380-2; 10.1002/jez.1402290112; 10.1078/0944-2006-00079
Amphibia	Urodela	Taricha torosa	California newt	Cranial	Present	Collective sheet	Reinterpretation of published images (this study)	SEM suggests a pre-migratory aggregate that then migrates collectively	SEM	Altricial (larval)	Jacobson, A.G. & Meier, S., 1984. Morphogenesis of the head of a newt: mesodermal segments, neuromeres, and distribution of neural crest. Developmental Biology, 106(1), pp.1-18.	10.1016/0012-1606(84)90074-5
Sarcopterygii	Dipnoi; Ceratodontiformes	Neoceratodus forsteri	Australian lungfish	Cranial	Cannot be determined	Semi-collective / clumped streams	Reinterpretation of published images (this study)	Delayed streams that appear semi-collective; presence/absence of pre-migratory aggregates cannot be determined	SEM, DiI, wholemount, section histology	Altricial but lacks external gills; does not feed for 2-3 weeks while yolk remains	Ericsson, R., Joss, J. & Olsson, L., 2008. J. Exp. Zool. B, 310B, pp.345-354.; Falck, P., Joss, J. & Olsson, L., 2000. Evolution & Development, 2(4), pp.179-185.	10.1002/jez.b.21178; 10.1046/j.1525-142X.2000.00061.x
Actinopterygii	Cypriniformes	Danio rerio	Zebrafish	Cranial	Present	Collective sheet	Reinterpretation of published images (this study)	Pre-migratory 'bulging cells' and dense streams rather than individual cells	Wholemount	Altricial (larval)	Tu, C.-T., Yang, T.-C., Huang, H.-Y. & Tsai, H.-J., 2012. PLoS ONE, 7(4), e32899.; Ahsan, K., Singh, N., Rocha, M., Huang, C. & Prince, V.E., 2019. Prickle1 is required for EMT and migration of zebrafish cranial neural crest. Developmental Biology, 448(1), pp.16-35.	10.1371/journal.pone.0032899; 10.1016/j.ydbio.2019.01.018
Actinopterygii	Polypteriformes	Polypterus senegalus	Senegal bichir	Cranial	Present	Collective sheet	Reinterpretation of published images (this study)	Migration during early neurulation	Wholemount	Altricial (larval)	Stundl, J. et al., 2019. eLife, 8, e43531.; Stundl, J. et al., 2020. Migratory patterns and evolutionary plasticity of cranial neural crest cells in ray-finned fishes. Developmental Biology, 467(1-2), pp.14-29.	10.7554/eLife.43531; 10.1016/j.ydbio.2020.08.007
Actinopterygii	Acipenseriformes	Acipenser ruthenus	Sterlet sturgeon	Cranial	Present	Collective sheet	Reinterpretation of published images (this study)	Migration during early neurulation as hyobranchial sheet	Wholemount	Altricial (larval)	Stundl, J. et al., 2020. Migratory patterns and evolutionary plasticity of cranial neural crest cells in ray-finned fishes. Developmental Biology, 467(1-2), pp.14-29.	10.1016/j.ydbio.2020.08.007
Actinopterygii	Lepisosteiformes	Atractosteus tropicus	Tropical gar	Cranial	Present	Collective sheet	Reinterpretation of published images (this study)	Migration during early neurulation	Wholemount	Altricial (larval)	Stundl, J. et al., 2020. Migratory patterns and evolutionary plasticity of cranial neural crest cells in ray-finned fishes. Developmental Biology, 467(1-2), pp.14-29.	10.1016/j.ydbio.2020.08.007
Actinopterygii	Esociformes	Esox lucius	Northern pike	Cranial	Present	Collective sheet	Reinterpretation of published images (this study)	Migration during early neurulation	Wholemount	Altricial (larval)	Stundl, J. et al., 2020. Migratory patterns and evolutionary plasticity of cranial neural crest cells in ray-finned fishes. Developmental Biology, 467(1-2), pp.14-29.	10.1016/j.ydbio.2020.08.007
Chondrichthyes	Carcharhiniformes	Scyliorhinus torazame	Cloudy catshark	Cranial (head mesoderm)	Cannot be determined	Collective sheet	Reinterpretation of published images (this study)	Collective migration; presence/absence of aggregates cannot be determined	Wholemount, section histology	Precocial (oviparous)	Adachi, N., Takechi, M., Hirai, T. & Kuratani, S., 2012. Development of the head and trunk mesoderm in the dogfish, Scyliorhinus torazame: II. Evolution & Development, 14(5), pp.257-276.	10.1111/j.1525-142X.2012.00543.x
Chondrichthyes	Carcharhiniformes	Scyliorhinus canicula	Small-spotted catshark	Cranial (head mesoderm)	Cannot be determined	Collective sheet	Reinterpretation of published images (this study)	Collective migration; presence/absence of aggregates cannot be determined	Wholemount	Precocial (oviparous)	Compagnucci, C. et al., 2013. Pattern and polarity in the development and evolution of the gnathostome jaw. Developmental Biology, 377(2), pp.428-448.	10.1016/j.ydbio.2013.02.022
Chondrichthyes	Orectolobiformes	Chiloscyllium punctatum	Brown-banded bamboo shark	Trunk	Cannot be determined	Collective sheet	Reinterpretation of published images (this study)	Collective migration; presence/absence of aggregates cannot be determined	Wholemount, section histology	Precocial (oviparous)	Juarez, M. et al., 2020. Characterization of the trunk neural crest in the bamboo shark, Chiloscyllium punctatum. Journal of Comparative Neurology, 528(9), pp.1514-1531.	10.1002/cne.23351
Cyclostomata	Petromyzontida (Hyperoartia)	Petromyzon marinus	Sea lamprey	Cranial	Absent	Chain or individual	Original authors' description	Chain migration; does not form aggregates	Wholemount, sections (not at the relevant stage)	Altricial (larval); jawless	McCauley, D.W. & Bronner-Fraser, M., 2003. Neural crest contributions to the lamprey head. Development, 130(10), pp.2317-2327.	10.1242/dev.00451
