## Supplementary material for "Craniofacial heterochrony in marsupials involves dynamic changes to cellular and molecular mechanisms underlying neural crest migration": Table S2

### Sheet: Sheet1
Table S3: Antibody concentrations for immunofluorescence
Antibody Target	Dilution	Species	Isotype	Immunogen	Source
SOX9	1:400	Human	Rabbit IgG	KLH- conjugated linear peptide corresponding to the C-terminal sequence of human SOX9	Millipore (AB5535)
SNAI2 (Slug)	1:200	Human	Rabbit IgG	Recombinant human Slug protein	Cell Signalling Technology (9585T)
SOX10	1:200	Goat	Goat IgG	E. coli-derived recombinant human SOX10, Met1-Ala118, Accession # P56693	AF2864
E-Cadherin	1:200	Human	Mouse IgG	Recombinant fragment corresponding to E Cadherin (C terminal)	Abcam (AB76055)
N-cadherin	1:200	Mouse	Mouse IgG1	Monoclonal (32/N-Cadherin)	610920
Vimentin	1:100	Mouse	IgG1	aa 350-500. Purified vimentin from pig eye lens.	Abcam (AB8069)
Laminin	1:200	Rabbit	IgG	Full length native protein (purified) corresponding to Laminin.	Abcam (AB11575)
Fibronectin	1:400	Mouse	Mouse IgG1	Recombinant fibronectin protein	Thermo-fisher MA5-11981
PHH3	1:100	Human	Rabbit	synthetic phosphopeptide corresponding to residues surrounding Ser10 of human histone H3	CST 9701
Phalloidin-iFluor 488 Reagent	1:1000		Synthetic Direct conjugate	F-actin	Abcam (AB176753)
