## Supplementary material for "Craniofacial heterochrony in marsupials involves dynamic changes to cellular and molecular mechanisms underlying neural crest migration": Table

### Sheet: Sheet1
Scras-st24-DAPI/SOX9
Domain	Area	Proportion			Scras	Mdom	Meug
Head	881587	0.241234		Non-NC	0.241234	0.276716	0.345772
PA2-L	47196.6			PA2-L+R	0.10538	0.0916988	0.0420826
PA2-R	45704.7			MX/MD	0.474458	0.415978	0.370595
PA2-L+R	92901.3	0.10538		FNP	0.178928	0.215607	0.24155
FNP	157741	0.178928
MX/MD	418276	0.474458
Total %	668918	0.758766
Mdom-st24-DAPI/SOX10
Domain	Area	Proportion
Head	771840	0.276716
PA2-L	35442.7
PA2-R	35334
PA2-L+R	70776.8	0.0916988
FNP	166414	0.215607
MX/MD	321068	0.415978
Total %	558259	0.723284
Meug-St24-DAPI/SNAI2
Domain	Area	Proportion
Head	2.72329e+06	0.345772
PA2-L	62761.7
PA2-R	51841.4
PA2-L+R	114603	0.0420826
FNP	657811	0.24155
MX/MD	1.00924e+06	0.370595
Total %	1.78165e+06	0.654228
